# Circadian clock features define novel breast cancer subtypes and shape drug sensitivity

**DOI:** 10.1101/2024.10.07.617001

**Authors:** Carolin Ector, Jeff Didier, Sébastien De Landtsheer, Malthe S. Nordentoft, Christoph Schmal, Ulrich Keilholz, Hanspeter Herzel, Achim Kramer, Thomas Sauter, Adrián E. Granada

## Abstract

The circadian clock regulates key physiological processes, including cellular responses to DNA damage. Circadian-based therapeutic strategies optimize treatment timing to enhance drug efficacy and minimize side effects, offering potential for precision cancer treatment. However, applying these strategies in cancer remains limited due to limited understanding of the clock’s function across cancer types and incomplete insights into how the circadian clock affects drug responses. To address this, we conducted deep circadian phenotyping across a panel of breast cancer cell lines using two complementary reporters. Observing diverse circadian dynamics, we developed metrics to assess circadian rhythm strength and stability. This led to the identification of four distinct circadian-based phenotypes in breast cancer: functional, weak, unstable, and dysfunctional clocks. Furthermore, we demonstrate that the circadian clock plays a critical role in shaping pharmacological responses to various anti-cancer drugs and identify circadian features that accurately predict drug sensitivity. Collectively, our findings establish a foundation for advancing the use of chronotherapeutic strategies in breast cancer treatment, expanding their potential application to improve therapeutic outcomes in breast cancer.
