## Supplementary Table 1 for "Circadian clock features define novel breast cancer subtypes and shape drug sensitivity"

### Sheet: genelists
Core circadian clock gene list:
Gene	Alternative gene name
ARNTL	BMAL1
CLOCK
CRY1
CRY2
CSNK1D	CK1δ
CSNK1E	CK1ε
DBP
NPAS2
NR1D1	REV-ERBα
NR1D2	REV-ERBβ
PER1
PER2
PER3
RORA
RORB
RORC
Extended circadian clock gene list:
Gene	Alternative gene name
AHR	BHLHe76
AMPK	PRKAA2
ARNT2	BMAL2
ARNTL	BMAL1
BHLHE40	DEC1
BHLHE41	DEC2
BTRCP	β‐TrCP
CHD4
CIART	GM129, CHRONO
CLOCK
CREB1
CREBBP	CBP
CRY1
CRY2
CSNK1D	CK1δ
CSNK1E	CK1ε
CSNK2A1	CK2α
CUL4
DBP
DDB1
DDX5
DDX9	DHX9
EP300	P300
FBXL3
GATAD2a
GSK3B
HDAC1
HDAC3
HLF
JARID1a	KDM5A
LSD1	KDM1A
MBD2
MLL1	KMT2A
MTA2
NAMPT
NCoR
NFIL3	E4BP4
NONO
NPAS2
NR1D1	REV-ERBα
NR1D2	REV-ERBβ
PARP1
PER1
PER2
PER3
PKCa	PRKCA
PPARA
PPARG
RACK1
RGS16
RORA
RORB
RORC
SIRT1
SUV39H	HP1γ
TEF
TIMELESS
TNFA
TRAP150
WDR5
