## Supplementary Table 2 for "Circadian clock features define novel breast cancer subtypes and shape drug sensitivity"

### Sheet: Drugs_pathway
Own drug sensitivity dataset
Drug	Synonyms	Targets	Target pathway
5-Fluorouracil	5-FU	Thymidylate synthase	DNA synthesis
Doxorubicin	Adriamycin	Topoisomerase II	DNA synthesis
Alisertib	MLN8237	Aurora A kinase	Mitosis
Paclitaxel		Microtubules	Mitosis
Alpelisib	Piqray	PI3K	PI3K/AKT/mTOR signaling
Torin2		mTOR, PIKK	PI3K/AKT/mTOR signaling
Adavosertib		Wee1 kinase	DNA damage response
Cisplatin		DNA	DNA damage response
Olaparib	Lynparza	PARP	DNA damage response
CCLE drug sensitivity dataset
Drug	Synonyms	Targets	Target pathway
Nilotinib	Tasigna	ABL	ABL signaling
Panobinostat		HDAC	Chromatin histone acetylation
Irinotecan	Camptosar	TOP1	DNA replication
Topotecan		TOP1	DNA replication
Erlotinib	Tarceva	EGFR	EGFR signaling
Lapatinib	Tykerb	EGFR, ERBB2	EGFR / RTK signaling
ZD6474	Vandetanib	EGFR, VEGFR, RET	EGFR / VEGFR signaling
PD0325901		MEK1, MEK2	ERK MAPK signaling
RAF265		RAF, VEGFR2	MAPK-RAS-RAF signaling
Sorafenib	Nexavar	PDGFR, KIT, VEGFR, RAF	Other, kinases
TKI258	Dovitinib	RTK	Other, kinases
L685458		Gamma-secretase	Other, kinases
AEW541		IGF-1R	Other, kinases
AZD0530		ABL, SRC	Other, kinases
17-AAG	Tanespimycin	HSP90	Protein stability and degradation
TAE684		ALK	RTK signaling
PF2341066	Crizotinib	MET, ALK, ROS1	RTK signaling
PHA665752		MET	RTK signaling
